# Modifying root/shoot ratios improves root water influxes in wheat under drought stress

**DOI:** 10.1101/2021.08.04.455065

**Authors:** Harel Bacher, Yoav Sharaby, Harkamal Walia, Zvi Peleg

**Author notes:** To whom correspondence should be addressed: Zvi Peleg, The Robert H. Smith Institute of Plant Sciences and Genetics in Agriculture, The Hebrew University of Jerusalem, Rehovot 7610001, Israel., Harkamal Walia, Department of Agronomy and Horticulture, The University of Nebraska-Lincoln, Lincoln, NE, USA.

## Abstract

Drought intensity as experienced by plants depends upon soil moisture status and atmospheric variables such as temperature, radiation, and air vapour pressure deficit (VPD). Although the role of shoot architecture with these edaphic and atmospheric factors is well-characterized, the extent to which shoot and root dynamic interactions as a continuum are controlled by genotypic variation is less known. Here, we targeted these interactions using a wild emmer introgression line (IL20) with a distinct drought-induced shift in the shoot-to-root ratio and its drought-sensitive recurrent parent Svevo. Using a gravimetric platform, we show that IL20 maintained higher root water influx and gas exchange under drought stress, which supported a greater growth. Interestingly, the advantage of IL20 in root water influx and transpiration was expressed earlier during the daily diurnal cycle under lower VPD and therefore supported higher transpiration efficiency. Application of structural equation model indicates that under drought, VPD and radiation are antagonistic to transpiration rate, whereas the root water influx operates as feedback for the higher atmospheric responsiveness of leaves. Collectively, our results suggest that a drought-induced shift in root-to-shoot ratio can improve plant water uptake potential in a short preferable time window determined by both water and atmospheric parameters.
