## Supplementary material for "Modifying root/shoot ratios improves root water influxes in wheat under drought stress": SI Tables

### Sheet: Table S1
Supplementary Table S1. Calculated weight gain of Svevo and IL20 under well-watered and drought stress treatments.
Day		Genotype	Calculated weight gain	Std Error	Lower 95%	Upper 95%	P-value
Well-watered treatment
4		Svevo	3.32	0.88	1.4746	5.169	0.270818
4		IL20	4.08	0.84	2.3186	5.841
5		Svevo	3.51	0.76	1.9059	5.104	0.14694
5		IL20	4.64	0.73	3.1199	6.169
6		Svevo	2.66	0.26	2.1058	3.212	0.534163
6		IL20	2.62	0.25	2.0998	3.155
7		Svevo	4.2	0.56284	3.066	5.422	0.911834
7		IL20	3.15	0.53665	2.0286	4.275
8		Svevo	3.35	0.35701	2.6068	4.101	0.306781
8		IL20	3.6	0.3404	2.8948	4.32
9		Svevo	3.01	0.28181	2.4182	3.598	0.296229
9		IL20	3.22	0.26869	2.6576	3.782
10		Svevo	1.712	0.57772	0.5028	2.921	0.829945
10		IL20	0.93091	0.55083	-0.222	2.084
11		Svevo	4.633	0.60866	3.3591	5.907	0.643459
11		IL20	4.31909	0.58033	3.1044	5.534
12		Svevo	5.196	0.92191	3.2664	7.126	0.482191
12		IL20	5.25364	0.879	3.4139	7.093
13		Svevo	4.265	0.44515	3.3333	5.197	0.276083
13		IL20	4.63727	0.42443	3.7489	5.526
14		Svevo	5.33	0.68637	3.8934	6.767	0.776205
14		IL20	4.59455	0.65443	3.2248	5.964
15		Svevo	2.444	0.25049	1.9197	2.968	0.352233
15		IL20	2.57727	0.23884	2.0774	3.077
16		Svevo	4.658	0.32168	3.9847	5.331	0.0704513
16		IL20	5.34091	0.30671	4.699	5.983
17		Svevo	4.205	0.38648	3.3961	5.014	0.174725
17		IL20	4.71727	0.36849	3.946	5.489
18		Svevo	4.886	0.45263	3.9386	5.833	0.188093
18		IL20	5.45273	0.43156	4.5495	6.356
19		Svevo	3.689	0.36941	2.9158	4.462	0.179802
19		IL20	4.16818	0.35221	3.431	4.905
20		Svevo	5.548	0.6388	4.211	6.885	0.146021
20		IL20	6.50455	0.60908	5.2297	7.779
21		Svevo	3.881	0.27134	3.3131	4.449	0.0197409
21		IL20	4.71	0.25872	4.1685	5.252
22		Svevo	5.122	0.45318	4.1735	6.071	0.0182973
22		IL20	6.53	0.43209	5.6256	7.434
23		Svevo	4.958	0.38743	4.1471	5.769	0.0217835
23		IL20	6.11545	0.3694	5.3423	6.889
24		Svevo	6.611	0.47389	5.6191	7.603	0.0399186
24		IL20	7.82273	0.45183	6.877	8.768
25		Svevo	8.311	0.81974	6.5953	10.027	0.119753
25		IL20	9.68636	0.78159	8.0505	11.322
26		Svevo	8.857	0.68783	7.4174	10.297	0.101358
26		IL20	10.1109	0.65582	8.7383	11.484
27		Svevo	8.509	0.874	6.6797	10.338	0.0242727
27		IL20	11.0546	0.83333	9.3104	12.799
28		Svevo	7.969	0.74882	6.4017	9.536	0.21368
28		IL20	8.80818	0.71397	7.3138	10.303
29		Svevo	3.882	0.43034	2.9813	4.783	0.420631
29		IL20	4.00273	0.41031	3.1439	4.862
30		Svevo	8.279	0.71814	6.7759	9.782	0.0470019
30		IL20	10.0282	0.68472	8.5951	11.461
31		Svevo	9.98	0.9213	8.0517	11.908	0.133544
31		IL20	11.4354	0.87842	9.5969	13.274
32		Svevo	9.642	0.88042	7.7993	11.485	0.147541
32		IL20	10.9518	0.83945	9.1948	12.709
33		Svevo	8.854	0.75611	7.2714	10.437	0.0427528
33		IL20	10.7491	0.72092	9.2402	12.258
34		Svevo	9.203	0.85178	7.4202	10.986	0.0332284
34		IL20	11.4946	0.81214	9.7947	13.194
Drought stress treatment
26		Svevo	8.4675	0.3143	7.7827	9.152	0.037287
26		IL20	9.405	0.36292	8.6143	10.196
27		Svevo	9.31429	0.33444	8.5782	10.05	0.047253
27		IL20	10.215	0.36123	9.4199	11.01
28		Svevo	7.8	0.22581	7.2892	8.311	0.182337
28		IL20	8.1575	0.29872	7.4817	8.833
30		Svevo	8.035	0.2413	7.5039	8.566	0.0190122
30		IL20	8.952	0.30522	8.2802	9.624
31		Svevo	9.08	0.28	8.4643	9.691	0.0496129
31		IL20	9.88	0.348	9.1236	10.626
32		Svevo	7.4	0.09784	7.1485	7.652	0.00486885
32		IL20	8.01	0.11298	7.7162	8.297
33		Svevo	4.09	1.2302	1.177	6.995	0.0965797
33		IL20	6.74	1.37541	3.4902	9.995
34		Svevo	4.24	0.94065	2.1108	6.367	0.0253052
34		IL20	8.3	1.53608	4.8251	11.775

### Sheet: Table S2
Supplementary Table S2. Lysimetric experiment last day morpho-physiological analysis of: shoot and root dry weight, and root-to-shoot ratio between svevo and IL20 under well-watered and drought stress treatments (n=5).
Trait	Water treatment	Genotype	Mean	Std Error	Prob>t
Tiller number	Well-watered	Svevo	7.2	0.353	0.0297
		IL20	6.166	0.322
	Drought stress	Svevo	7.16667	0.357	0.0005
		IL20	4.833	0.357
Shoot dry weight	Well-watered	Svevo	7.33	0.396435	0.0322
		IL20	8.818	0.434273
	Drought stress	Svevo	6.47333	0.195125	0.0002
		IL20	8.09833	0.195125
Root dry weight	Well-watered	Svevo	6.22167	0.350816	0.6446
		IL20	6.47	0.3843
	Drought stress	Svevo	3.67833	0.393331	<.0001
		IL20	7.56167	0.393331
Root-to-shoot ratio	Well-watered	Svevo	0.852888	0.0489124	0.1594
		IL20	0.741603	0.0535808
	Drought stress	Svevo	0.571227	0.0578328	0.0012
		IL20	0.936131	0.0578328

### Sheet: Table S3
Supplementary Table S3. Longitudinal daily transpiration of svevo and IL20 under contrasting water treatments: well-watered and drought stress. t-test between the genotypes within water treatment were tested (n=6).
Day of experiment	Transpiration (g)		Prob>t
	Svevo	IL20
Well-watered treatment
10	73.98	56.33	0.280491
11	61	60.44	0.937141
12	83.73	59.62	0.218134
13	36.66	33.63	0.587424
14	69.24	69.94	0.891221
16	61.02	61.36	0.933676
17	70.94	70.7	0.958956
18	53.76	53.67	0.982751
19	80.56	83.07	0.646181
20	78.87	84.96	0.479501
21	74.25	79.5	0.422699
22	98.23	102.21	0.609556
23	121.15	124.89	0.6682
24	129.57	132.72	0.739993
25	133	143.36	0.530986
26	116.13	113.92	0.803871
27	124.92	129.54	0.69689
28	146.93	147.6	0.954436
30	141.59	141.43	0.987825
31	134.09	138.81	0.709725
32	141.32	148.4	0.640473
33	159.93	165.91	0.660221
34	241.84	248.82	0.738327
Drought stress treatment
25	126.76	145.85	0.0898289
26	98.25	120.89	0.000474265
27	107.23	139.55	0.000967042
28	119.08	156.55	0.000336417
30	109.25	146.43	0.000338864
31	92.49	122.96	0.135152
32	78.09	122.74	0.00868435
33	54.42	111.2	0.0137769
34	33.53	156.22	0.0147773

### Sheet: Table S4
Supplementary Table S4. Leaf gas exchange, water use efficiency, vegetative dry matter (Veg. DM) and grain yield (GY) under contrasting water treatment in the Phytotron experiment. Assimilation rate (A), stomatal conductance (gs) and total conductance to water vapour (gtw), under well-watered and drought stress treatments.
Genotype	Parameter	Mean	Std Error	Prob < t
Well-waterd treatment
Svevo	A	34.4905	0.90552	0.0476
IL20	A	37.1991	1.10904
Svevo	gs	0.747291	0.04216	0.0327
IL20	gs	0.889493	0.05163
Svevo	gtw	0.666369	0.03355	0.0338
IL20	gtw	0.778403	0.04109
Svevo	veg. DM	22.868	1.128	0.1252
IL20	veg. DM	19.921	2.08
Svevo	GY	27.278	2.811	0.3109
IL20	GY	25.238	2.811
Drought stress treatment
Svevo	A	12.0857	2.07221	0.0439
IL20	A	17.2878	1.69195
Svevo	gs	0.094502	0.03854	0.0604
IL20	gs	0.180855	0.03147
Svevo	gtw	0.093043	0.03614	0.0592
IL20	gtw	0.174631	0.02951
Svevo	Veg. DM	8.86	0.158	0.0381
IL20	Veg. DM	9.673	0.354
Svevo	GY	6.705	0.586	0.0536
IL20	GY	7.448	0.476

### Sheet: Table S5 
Supplementary Table S5. Leaf water use efficiency fit model and parallelism test between the genotypes under well-watered and drought stress treatments.
Summary of fit	Model	R-Square	AICc	BIC	SSE	MSE	RMSE
Well-watered	Linear	0.642493	314.272	323.421	631.911	11.7021	3.42083
Drought stress	Linear	0.90561	161.619	167.537	134.521	4.2038	2.05032
Parallelism test	Parallel Fit SSE	Full SSE	NDF	DDF	F Ratio	Prob > F
Well-watered	634.235	631.911	1	54	0.199	0.6577
Drought stress	155.596	134.521	1	32	5.01326	0.0322346
Parallelism Chi-Square Test	Chi-square	DF	Prob>ChiSq
Well-watered	2.324	1	0.1274
Drought stress	21.075	1	<.0001*

### Sheet: Table S6 
Supplementary Table S6. Structural equation model, Model fit report. The -2 Log Likelihood is chi-square distributed with degrees of freedom equal to the difference of degrees of freedom between the models. AICc is the corrected Akaike information criterion. BIC is the Bayesian information criterion. DF is the degrees of freedom for the chi-square test for model fit. PChiSq is the P-value of the …
Model fit report
Number of iterations used to fit the model	1001
-2 Log Likelihood	-740.530
Number of freely estimated parameters in the model	33
AICc	-663.637
Bayesian information criterion (BIC)	-559.669
Chi-square statistic for the model	2.80629
DF	2
PChiSq	0.245823
Comparative fit index (CFI)	0.99917
RMSEA	0.0409849

### Sheet: Table S7
Supplementary Table S7. R² for Structural equation model endogenous variables: radiation, vapour pressure deficit (VPD), volumetric water content, root water influx, whole canopy conductance, transpiration rate and the latent variable-physiology.
Variable	R²
Radiation	0.76
VPD	0.67
Volumetric water content	0.09
Root Influx	0.49
whole canopy conductance	0.39
Transpiration rate	0.74
Physiology	0.23

### Sheet: Table S8
Supplementary Table S8. Structural equation model descriptive statistics. standardized estimates variables under drought stress include: Photosynthetically active radiation (Radiation), vapour pressure deficit (VPD), whole canopy conductance (gsc), volumetric water content (VWC), root influx, transpiration rate and the latent variables physiology (Phys) and atmospheric state (Atom).
Means/Intercepts	Standardized estimate	Std Error	Wald Z	Prob>|Z|
Constant → Genotype	1	0.0790569	12.6491	<.0001
Constant → Radiation	1.09388	0.081606	13.4044	<.0001
Constant → VPD	1.59782	0.0973936	16.4059	<.0001
Constant → VWC	1.65118	0.130707	12.6327	<.0001
Constant → Root Influx	1.9701	0.265271	7.42672	<.0001
Constant → gsc	2.90176	0.232769	12.4662	<.0001
Constant → Transpiration rate	2.27462	0.204889	11.1017	<.0001
Loadings	Standardized estimate	Std Error	Wald Z	Prob>|Z|
Atom → Radiation	0.871488	0.0169541	51.4027	<.0001
Atom → VPD	0.818771	0.0232355	35.238	<.0001
Phys → Root Influx	-0.975	0.201147	-4.847	<.0001
Phys → gsc	-0.568	0.283698	-1.999	0.0455
Phys → Transpiration rate	-1.304	0.142234	-9.165	<.0001
Regressions	Standardized estimate	Std Error	Wald Z	Prob>|Z|
Atom → Phys	-0.680046	0.0882539	-7.70556	<.0001
Genotype → Phys	-0.153848	0.0334212	-4.60329	<.0001
Genotype → VWC	0.313567	0.0582029	5.38747	<.0001
Radiation → Root Influx	0.312601	0.153743	2.03328	0.042
Radiation → gsc	0.444621	0.133988	3.31836	0.0009
Radiation → Transpiration rate	0.344716	0.12346	2.79213	0.0052
VPD → Root Influx	-0.370871	0.0959022	-3.86717	0.0001
VPD → gsc	-1.00995	0.0891417	-11.3298	<.0001
VPD → Transpiration rate	-0.51037	0.0284049	-17.9677	<.0001
												Atom ↔ ︎Atom
												Phys ↔ ︎Phys
